# Lessons learned while evaluating how pairing aversive experiences with same or different sex social stimulus mice affects subsequent social engagement

**DOI:** 10.1101/2024.08.12.607663

**Authors:** Jasmin N. Beaver, Marissa M. Nicodemus, Isabella R. Spalding, Lauren R. Scrimshaw, Sohini Dutta, Aaron M. Jasnow, Lee M. Gilman

## Abstract

Mice offer a wealth of opportunities for investigating brain circuits regulating multiple behaviors, largely due to their genetic tractability. Social behaviors are translationally relevant, considering both mice and humans are highly social mammals, and human social behavior disruptions are key symptoms of myriad neuropsychiatric disorders. Stresses related to social experiences are particularly influential in the severity and maintenance of neuropsychiatric disorders like anxiety disorders, and trauma and stressor-related disorders. Yet, induction and study of social stress in mice has disproportionately focused on males, influenced heavily by their inherent territorial nature. Social target-instigated stress (i.e., defeat), while ethologically relevant, is quite variable and predominantly specific to males, making rigorous and sex-inclusive studies challenging. In pursuit of a controllable, consistent, high throughput, and sex-inclusive method for social stress elicitation, we modified a paradigm to train male and female F1 129S1/SvlmJ × C57BL/6J mice to associate (via classical conditioning) same or different sex C57BL/6J targets with a mild, aversive stimulus. While further paradigm optimization is required, social interaction testing 24 h after conditioning indicates males socially conditioned better to male targets by exhibiting reduced social interaction, whereas females appeared not to form social stimulus associations. Serum corticosterone levels inversely corresponded to social avoidance after different sex, but not same sex, conditioning, suggesting corticosterone-mediated arousal influences cross-sex interactions. These rigorously controlled null outcomes align with past pursuits’ limited success in creating a sex-inclusive social stress paradigm.

**Significance Statement:** Validated paradigms to study social stress in female mice, and across sexes, are needed. We modified a published male mouse protocol by using classical conditioning to pair an aversive stressor with a target. Our goal was to create a uniform, cross-sex, high-throughput social stress technique to advance future research. Though our modified paradigm requires future improvements, we did acquire evidence that males can be socially conditioned in this way, and female same sex social engagement can be attenuated by a preceding non-social aversive experience. These null findings, while not achieving our goal, provide useful information to advance future sex-inclusive social stress investigations.
