## Supplemental Dataset for "Lessons learned while evaluating how pairing aversive experiences with same or different sex social stimulus mice affects subsequent social engagement"

### Sheet: Outliers
	Different Sex	Female		Control A			Specifics of outlier determinations are provided here. To reach criterion as an outlier, a single data point must have exceeded four standard deviations (SDs) ± mean in the absence of that single suspected outlier. Confirmed outliers are marked by red highlighting.
	Social Conditioning Baseline Freezing (%)
	Mouse ID	Data	Outlier Determination
	SB096	60.747		6.22	Avg
	SB097	3.229		6.3	SD
	SB163	9.553		56.624	Avg + 8 SD
	SB164	10.259
	SB165	17.223
	SB166	0
	SB167	1.84
	SB168	1.438
	NOTE: SB096 consequently excluded from all other measures
	Different Sex	Male		Control C
	Average Testing Freezing (%)
	Mouse ID	Data	Outlier Determination
	SB107	81.244		83.166	Avg
	SB108	72.553		8.795	SD
	SB109	37.761		39.189	Avg - 5 SD
	SB123	95.672
	SB152	76.618
	SB153	94.453
	SB154	78.569
	SB169	83.053
	Different Sex	Male		Control D
	Average Testing Freezing (%)
	Mouse ID	Data	Outlier Determination
	SB090	88.963		87.426	Avg
	SB091	87.096		3.049	SD
	SB092	88.51		59.987	Avg - 9 SD
	SB093	91.733
	SB126	85.1
	SB127	57.868
	SB128	82.205
	SB129	88.378
	Different Sex	Male		Social Conditioning Group
	Average Testing Freezing (%)
	Mouse ID	Data	Outlier Determination
	SB075	11.304		68.336	Avg
	SB083	78.92		12.742	SD
	SB084	50.024		17.367	Avg - 4 SD
	SB105	59.566
	SB106	75.898
	SB134	85.705
	SB135	57.283
	SB148	61.651
	SB149	77.639
	Same Sex	Male		Control A
	Log-Transformed Social Interaction
	Mouse ID	Data	Outlier Determination
	SB017	2.191		2.155	Avg
	SB018	2.145		0.054	SD
	SB035	2.14		1.504	Avg - 12 SD
	SB036	2.06
	SB050	2.148
	SB051	1.486
	SB057	2.162
	SB058	2.237
	Different Sex	Female		Control B
	Log-Transformed Social Interaction
	Mouse ID	Data	Outlier Determination
	SB102	2.367		2.267	Avg
	SB103	2.272		0.092	SD
	SB132	1.79		1.808	Avg - 5 SD
	SB133	2.183
	SB140	2.145
	SB142	2.388
	SB157	2.3
	SB158	2.212
	Different Sex	Female		Control D
	Log-Transformed Social Interaction
	Mouse ID	Data	Outlier Determination
	SB104	2.372		2.214	Avg
	SB114	2.187		0.134	SD
	SB119	2.24		1.678	Avg - 4 SD
	SB120	1.569
	SB159	1.976
	SB160	2.154
	SB161	2.36
	SB162	2.21
	Different Sex	Male		Control A
	Log-Transformed Social Interaction
	Mouse ID	Data	Outlier Determination
	SB076	2.208		2.279	Avg
	SB098	2.222		0.05	SD
	SB099	1.912		1.93	Avg - 7 SD
	SB143	2.302
	SB144	2.306
	SB172	2.315
	SB173	2.319
	Same Sex	Male		Social Conditioning Group
	Log-Transformed Corticosterone
	Mouse ID	Data	Outlier Determination
	SB019	2.273		2.287	Avg
	SB021	2.238		0.154	SD
	SB037	2.317		1.673	Avg - 4 SD
	SB038	2.335
	SB053	2.202
	SB054	2.574
	SB059	2.073
	SB066	1.63

### Sheet: Data Analyzed
Animal ID	Group	Sex	Experiment	Training % Freezing	Baseline	Post-shock 1	Post-shock 2	Post-shock 3	Post-shock 4	Post-shock 5	Testing % Freezing	0	30	60	90	120	150	180	210	240	270	300	330	360	390	420	450	480	510	540	570	Context Testing Average (min 2-6)	Log-transformed social interaction	Freezing % During Social Post-test	Log-transformed Serum Corticosterone
SB011	0	1	1		24.9504	46.685	13.7017	13.595	44.2733	20.4117		34.37	3.11	9.73	38.22	38.05	51.79	32.74	4.87	5.8	0.88	9.73	13.72	7.11	16.81	34.96	30.67	27.88	50.45	34.67	58.48	20.553	2.25696	2.83	2.03205
SB012	0	1	1		30.2488	40.6367	11.0367	21.73	35.81	23.98		6.25	51.56	29.2	29.33	3.98	16.52	45.13	6.19	28.57	25.22	34.07	43.81	8.89	11.95	29.65	20.44	11.95	9.37	45.78	40.18	26.202	2.21538	1	2.17972
SB013	4	1	1		6.9675	5.87167	57.4433	89.6733	83.6533	47.0833		54.91	67.11	67.26	80.44	76.11	79.46	87.17	90.27	99.55	81.42	92.92	98.67	46.22	78.76	78.32	86.67	88.94	81.7	46.67	97.77	85.327	2.27944	14.47	2.29316
SB014	4	1	1		29.7783	45.18	76.41	57.48	47.76	89.3217		99.55	100	63.27	100	49.56	88.39	69.03	90.27	100	100	75.22	100	79.11	100	84.96	95.11	78.76	100	99.11	62.5	83.574	2.28058	14.93	1.9349
SB015	3	1	1		44.3537	55.95	20.615	51.635	84.3883	82.9417		99.11	100	95.56	100	100	100	100	100	100	100	88.44	80	100	100	90.27	83.19	80.53	15.49	65.49	77.33	96.4	2.32981	4.13	2.18797
SB016	3	1	1		24.8033	34.53	93.4217	91.1333	84.08	100		28	69.33	75.11	87.17	88.05	89.82	94.69	77.43	99.56	88.5	100	67.11	95.13	48.23	93.81	71.24	74.34	59.73	77.43	82.22	86.744	1.59551	5.63	2.6995
SB017	0	2	1		10.7004	5.70167	15.505	8.51	7.04167	5.835		6.64	5.33	4.44	4.91	7.08	1.78	9.73	8.93	11.76	4.93	1.79	5.75	1.78	2.22	3.56	3.98	4.46	5.75	4.89	4.04	6.11	2.19145	2.6	1.95207
SB018	0	2	1		11.3358	6.235	5.70167	6.14	9.88833	11.4983		36.28	60	48.89	9.37	11.06	3.56	12.83	19.2	9.05	6.28	13.84	7.08	14.67	33.33	24.44	10.18	35.71	19.47	6.22	8.07	14.116	2.14489	1.57	1.72509
SB019	4	2	1		4.61667	28.3167	28.4367	31.6833	26.95	68.2483		60.62	77.78	88.89	85.71	91.59	89.78	95.58	100	63.35	69.51	97.77	91.15	90.67	94.67	91.11	91.15	65.18	56.64	29.78	21.97	87.333	2.17114	10.17	2.27272
SB020	1	1	1		23.3425	44.7833	30.5117	47.2983	89.9117	99.0983		73.33	87.11	89.78	82.3	100	55.75	94.25	77.43	87.61	66.37	66.22	71.11	61.5	61.06	86.28	80.97	37.17	84.07	55.75	82.22	79.082	1.19593	13.67	2.01937
SB021	4	2	1		10.9738	12.955	5.725	64.6283	51.8567	96.0533		100	87.11	90.22	95.54	76.99	100	72.57	75.89	48.42	75.78	75.89	73.01	75.11	82.67	91.56	81.42	87.05	67.7	83.11	72.2	78.431	1.59108	22.47	2.2383
SB022	3	2	1		22.6325	19.2983	66.5333	93.055	100	98.1983		100	100	94.22	94.22	100	88	100	69.33	100	67.56	91.59	90.67	85.78	86.28	74.22	76.79	90.18	70.22	87.44	100	89.559	2.33506	0.53	2.22417
SB023	1	1	1		29.2079	33.96	94.2633	43.5883	95.175	74.7167		79.56	64.89	86.67	87.61	91.59	81.86	100	81.42	91.15	97.79	100	86.22	77.43	93.36	70.35	85.4	82.3	86.28	65.93	73.78	90.431	2.24601	10.2	2.11504
SB024	0	1	1		8.725	7.12333	8.77167	13.7333	22.96	12.5183		13.96	2.69	3.1	16	15.04	9.33	4	7.96	6.67	15.7	10.71	11.66	25	16.07	8.89	11.95	7.08	13.78	20.98	5.33	10.017	2.30277	1.43	1.89376
SB025	0	1	1		9.05333	7.075	9.64833	24.1	11.0967	4.895		3.15	7.62	11.5	7.56	3.98	15.11	16.89	14.16	17.33	42.15	7.14	12.11	19.64	44.64	25.33	16.37	17.7	21.78	50.89	16	14.793	2.19033	1.67	2.31824
SB026	4	1	1		5.30125	20.305	56.5783	57.3	92.7567	38.61		30.63	68.16	57.96	51.11	57.96	81.33	73.33	69.91	77.78	100	47.32	81.61	71.87	37.95	45.33	58.85	76.55	93.33	69.64	37.78	69.831	1.60854	12.97	2.41867
SB027	4	1	1		16.2258	19.2967	47.3667	70.16	69.575	90.6833		64.41	47.09	54.87	63.56	55.31	77.78	80.44	79.65	23.11	37.67	22.32	65.92	66.96	87.05	64.89	69.47	54.87	58.22	74.11	55.11	56.063	1.36551	14.63	2.47746
SB028	3	2	1		9.62125	31.1417	34.9617	91.6417	92.13	100		88.39	90.71	92	96.89	100	92	87.56	73.78	74.11	100	100	88.44	100	100	65.33	85.71	100	84.44	100	100	90.478	1.92532	0.2	2.3561
SB029	1	2	1		3.00208	20.615	2.315	67.84	90.3267	80.76		24.55	57.96	61.33	82.22	63.72	82.22	89.78	72	79.02	41.78	57.52	54.67	70.67	57.96	76.89	80.36	71.87	53.78	30.94	24.11	68.426	1.97864	4.3	1.90336
SB030	3	1	1		7.37667	39.7433	25.25	69.82	65.28	100		68.95	71.3	88.39	68.14	79.91	84.51	88.44	83.48	75.66	92	82.06	99.56	71.56	75.45	66.81	36.32	26.11	63.11	75.23	65.18	84.215	1.75892	0.9	2.36608
SB031	3	1	1		15.2179	63.8833	77.1933	93.41	83.2017	100		88.13	82.51	100	100	100	87.17	96.89	67.41	93.81	80.44	98.21	71.68	65.78	79.02	82.74	76.23	71.68	71.11	92.79	92.86	89.561	1.83506	2.17	2.30237
SB032	1	2	1		0	22.3683	54.4783	83.8933	88.4267	95.495		80.8	100	100	95.11	100	99.11	100	100	99.55	100	99.56	100	77.78	100	100	45.09	95.98	100	100	100	99.333	2.25261	4.93	1.61405
SB033	1	1	1		12.545	18.8483	21.81	78.8633	97.7833	98.245		3.65	30.04	55.8	48.67	80.8	73.45	84.44	86.61	65.93	87.56	50.67	38.05	50.67	63.39	83.63	41.26	37.61	16	2.25	34.82	67.198	1.67211	7.53	2.15093
SB034	1	1	1		4.42167	14.6983	55.2633	81.1183	66.94	100		78.08	80.27	86.16	91.59	87.95	82.3	76.89	85.71	100	72.89	100	86.73	92.89	87.05	85.84	79.37	92.48	85.33	56.31	26.34	87.022	1.79658	10.2	2.40317
SB035	0	2	1		9.89417	3.11667	20.8267	7.01833	12.3517	0		15.7	12.89	4.89	7.11	2.24	7.96	19.2	5.75	11.06	28.89	13.78	39.11	1.33	3.1	4.42	12.39	11.56	12.44	20.18	14.73	13.999	2.13988	0.27	1.79671
SB036	0	2	1		29.2037	16.8433	32.1583	33.8883	8.81833	4.89667		19.28	11.11	27.11	11.56	12.11	12.83	33.04	35.4	12.83	8.89	16.44	10.22	33.78	36.28	38.5	22.12	13.33	22.22	20.18	25.89	18.043	2.05957	0.43	2.18797
SB037	4	2	1		13.9225	26.08	59.8733	49.8583	55.4883	63.845		9.42	51.56	70.22	71.56	98.21	73.89	82.59	98.23	76.55	92	98.67	42.67	76	65.49	38.05	92.48	100	100	69.51	100	80.459	-3	14.63	2.31683
SB038	4	2	1		2.85083	7.52667	30.155	33.83	62.945	60.74		21.52	33.78	23.56	13.33	8.52	14.6	34.82	35.84	30.09	48	47.11	72.89	51.56	61.95	60.62	32.74	29.78	31.11	29.6	6.25	32.876	1.93299	3.6	2.33484
SB039	0	1	1		17.7962	7.56167	7.59833	16.7617	4.00667	0.876667		22.57	29.65	19.56	53.54	20.89	15.93	29.33	37.17	8.44	36.89	20.09	6.25	7.56	8.07	9.33	8.48	53.78	26.34	34.68	46.87	24.809	2.18781	0.33	1.83683
SB040	0	1	1		9.05625	1.75333	19.9033	7.07667	39.4733	10.1467		7.08	3.54	13.33	19.47	12	35.84	33.78	26.99	11.56	29.78	38.39	3.12	23.11	6.28	37.33	42.41	48.44	58.04	11.71	22.32	22.426	2.00174	2.4	1.8842
SB041	3	2	1		26.0492	16.8583	19.44	61.0967	44.7383	91.2267		91.96	84.96	85.33	100	100	73.78	100	71.68	69.47	100	80.36	100	80	66.07	92.48	82.14	43.11	89.29	45.13	100	88.062	2.29248	1.23	2.05763
SB042	3	2	1		29.0837	15.4933	14.0583	8.90167	49.9983	48.9217		43.3	81.86	80	72.77	78.32	100	83.56	92.04	80.53	82.14	70.98	95.95	97.33	74.55	100	83.93	64.44	75	73.01	100	83.629	2.14644	1.47	2.22417
SB043	1	2	1		19.8429	20.2233	42.165	51.8717	97.37	98.245		89.73	92.92	85.78	100	100	99.11	100	99.56	100	100	100	100	71.11	84.37	100	78.57	100	70.09	100	100	98.445	1.67853	6.6	2.00329
SB044	1	2	1		20.3262	25.7933	16.3917	46.23	61.405	70.1183		70.98	89.38	92.89	100	89.38	100	100	87.61	100	100	78.57	100	100	100	98.67	100	100	32.59	85.84	58.93	94.845	2.13066	5.47	2.04477
SB045	4	1	1		24.1079	55.4517	65.9067	69.4617	85.5267	92.8417		63.27	85.78	81.42	90.71	87.11	84	97.79	96.44	97.76	98.64	77.93	100	88.18	94.44	96.38	66.67	84.44	86.28	94.64	95.96	91.18	2.2284	8.9	2.1785
SB046	4	1	1		7.95083	40.9917	32.99	45.4483	51.755	76.435		88.5	66.67	98.67	91.59	84	100	96.9	94.67	89.69	95.02	88.29	98.2	98.64	84.72	91.86	100	97.33	100	65.62	100	93.703	2.34242	12.97	2.44946
SB047	2	1	1		32.095	63.0017	48.8867	95.6133	80.2617	100		47.35	86.22	88.94	88.94	95.56	83.56	90.27	94.67	73.54	87.78	100	90.54	100	87.04	93.21	100	88.89	98.23	91.96	89.69	89.38	2.38704	5.6	2.18471
SB048	2	1	1		10.0075	22.06	45.92	71.0517	67.9833	96.3967		82.74	80	93.36	72.12	83.11	88	76.11	89.33	96.86	91.4	89.19	58.56	93.18	100	33.03	59.36	41.33	89.38	52.23	70.4	83.804	2.20331	1.4	2.6646
SB049	1	1	1		24.0133	41.9633	67.5433	97.8067	100	100		85.4	87.56	91.56	92	90.71	96.44	100	100	88.89	100	79.56	92.44	100	95.13	60	100	100	100	92.04	86.61	93.16	0.079543	35.33	2.44949
SB050	0	2	1		0.670417	6.26	19.3333	0.876667	5.38167	3.98167		6.28	3.59	13.39	17.7	28	8.93	27.23	20.44	22.67	21.27	18.02	36.89	33.18	20	29.2	35.11	11.95	18.14	8.48	9.78	21.454	2.1483	1.03	1.66586
SB051	0	2	1		9.52542	7.01833	2.70333	19.0367	15.4567	17.2		20.63	43.95	45.98	57.96	33.78	18.75	44.2	29.78	46.22	28.51	9.01	16.89	32.29	48.44	47.35	7.56	17.7	13.27	29.02	19.56	33.108	.	.	1.92763
SB052	2	1	1		0.32875	1.75333	8.96333	55.4417	61.84	87.4233		57.66	68	100	64.6	93.33	75.22	83.93	85.4	88.44	67.11	37.05	22.32	78.92	79.56	73.45	99.12	78.22	98.67	51.34	70.4	71.74	2.20952	1.83	2.14187
SB053	4	2	1		25.3079	23.685	30.475	34.6483	63.5483	41.6667		39.38	78.67	75.89	84.37	94.22	81.78	71.56	83.11	80.44	67.11	96.44	76.68	70.98	68.75	100	71.11	44.5	85.33	84.44	71.17	81.16	1.35413	3.27	2.20181
SB054	4	2	1		12.5412	10.0867	27.23	32.0167	30.3583	57.2683		57.08	72.89	50.89	86.61	76.44	73.78	87.56	75.11	83.11	70.22	72.44	89.69	69.2	87.05	77.33	100	59.63	100	85.78	96.85	76.585	1.50244	7.87	2.57448
SB055	2	2	1		16.7037	0	51.2917	57.895	54.8133	88.5967		89.38	99.11	81.7	88.84	84.89	68.89	56.89	74.22	68	72	83.11	53.36	84.37	39.29	62.22	19.11	27.52	41.78	61.78	54.05	73.19	2.19285	0.63	2.00424
SB056	2	2	1		12.9408	71.93	18.2417	35.965	50.7583	53.2		81.86	96	82.59	71.87	89.78	69.33	95.56	68.89	65.33	76.44	96.44	24.66	80.36	84.37	41.33	60.44	20.64	48.89	44.89	100	74.089	1.92273	1.13	2.43799
SB057	0	2	1		23.6246	12.7667	43.8617	3.07	42.8267	48.6833		2.21	0	0	6.22	27.56	39.11	4.44	2.65	0	18.58	20	6.67	21.87	0	13.33	7.59	13.78	36.16	35.84	31.56	12.523	2.16227	1.37	1.62757
SB058	0	2	1		21.0104	28.2467	42.3533	4.38667	3.50833	18.8583		5.31	10.22	2.22	12.89	4.89	15.11	35.11	18.58	32.44	26.11	1.33	20	13.39	23.56	17.33	16.52	16.89	45.54	38.94	39.11	16.868	2.23729	1.03	1.76886
SB059	4	2	1		10.9296	15.6	22.5083	25.9	67.355	92.9817		16.07	65.93	70.22	80.53	66.67	87.56	82.74	81.33	80.09	63.84	78.67	76.34	74.78	74.67	43.56	36.44	3.54	26.99	38.67	56.05	76.799	0.518646	17.8	2.07313
SB060	1	1	1		17.5846	64.8867	70.1617	91.18	91.63	74.4783		73.45	95.56	77.78	87.56	100	82.22	99.56	100	88.89	51.56	53.33	98.22	100	91.59	100	89.78	100	100	100	100	83.912	1.3522	30.33	2.83032
SB061	0	1	1		11.8629	13.6217	7.45667	4.895	2.66667	9.65		2.67	4	6.22	12.39	3.57	5.78	6.22	2.67	4.87	17.78	12.39	16.37	28.89	44	36.61	44.64	28.76	25.78	1.77	8.04	8.826	2.20003	0.5	1.44652
SB062	0	1	1		10.9408	5.74833	3.10667	6.17667	14.9117	19.4767		3.11	0	1.78	3.1	5.36	11.11	10.67	8.44	7.08	16	3.1	17.26	11.11	4.89	19.64	16.07	14.16	19.56	12.83	10.27	8.39	2.10209	2.33	2.04307
SB063	4	1	1		6.425	36.0567	10.2067	75.4017	98.235	92.425		61.26	80.44	9.73	66.37	77.33	76.11	74.55	69.47	62.22	92.44	83.48	61.16	47.09	11.11	77.43	67.7	61.33	81.42	78.12	49.78	67.286	1.53404	21.07	2.25597
SB064	1	2	1		17.55	47.7383	64.9133	84.65	94.595	98.6483		72.12	91.56	82.3	92.48	94.25	87.56	93.78	88.5	54.22	20.72	91.59	58.85	16.52	61.5	27.88	46.43	18.22	65.92	29.65	27.23	76.425	2.18893	11.77	2.28729
SB065	1	2	1		15.3004	11.9033	15.7883	60.5267	89.19	71.36		57.52	67.11	90.27	72.57	90.27	87.56	84	84.07	87.56	71.17	100	86.73	90.18	100	38.5	84.82	78.22	81.61	63.72	94.64	85.42	1.92532	6.3	2.40278
SB066	4	2	1		3.21583	1.77833	31.685	12.72	85.8933	43.255		41.52	50.88	71.56	56.64	72.44	49.78	68.58	24.44	13.72	0	31.11	34.82	6.19	17.78	25.78	28	8.85	10.18	4.44	2.24	42.309	1.99034	1.23	No cort data
SB067	2	2	1		5.61833	7.97667	55.585	85.9067	96.0533	84.5433		32.14	86.73	80	93.81	64.44	88.89	85.84	61.78	52.21	39.73	88.89	34.37	36.73	10.22	11.11	29.33	30.53	58.41	72.44	52.47	68.996	2.06146	1.13	1.96932
SB068	3	2	1		5.28708	10.525	38.4667	61.4033	83.5233	74.0983		50.88	86.67	90.67	88.5	91.96	100	96.44	100	88.05	90.67	100	92.92	93.36	67.56	46.9	100	92	71.68	100	100	93.921	1.25044	3.97	2.31467
SB069	3	1	1		9.15542	32.1483	49.7467	81.14	70.71	100		53.53	76.25	89.63	99.17	80.42	100	100	98.74	99.59	89.58	100	100	100	100	94.61	100	100	95.85	100	100	95.713	2.33646	4.53	2.07896
SB070	3	1	1		29.2933	34.2233	67.1517	81.1433	74.1833	74.335		88.38	69.17	95.02	83.4	98.75	100	100	99.58	82.16	86.25	80.83	93.78	73.33	78.84	94.61	82.5	20.83	82.99	86.72	90.79	91.977	1.71182	1.9	1.80807
SB071	3	1	1		8.14458	47.12	39.86	85.5283	85.23	86.4867		26.14	75	78.84	100	87.92	100	92.12	100	100	97.5	74.58	94.61	98.33	95.44	69.71	66.25	100	100	100	89.54	92.557	2.37785	26.2	2.17582
SB072	3	1	1		8.06333	19.56	32.0617	64.035	81.97	80.63		63.49	95.42	69.29	90.87	90.42	96.67	97.51	82.43	39.83	100	95.83	79.25	42.08	99.59	81.74	97.5	98.75	73.86	65.15	96.65	84.21	2.02326	3.83	2.39297
SB073	2	2	1		19.2475	10.0867	33.475	50.0317	62.2817	58.88		98.21	79.56	91.59	83.11	96	100	98.67	94.67	93.33	92.44	82.67	84.96	83.86	64.6	66.37	52.23	55.31	69.78	35.56	57.59	91.744	2.42814	3.07	2.31274
SB074	2	1	1		2.08333	9.89167	28.095	82.74	96.3967	94.595		38.74	65.33	75.22	76.99	89.78	95.13	79.46	89.82	83.11	82.22	86.61	73.21	88.79	79.56	99.56	75.66	67.56	81.42	91.52	72.2	83.155	2.30168	1.87	1.36739
SB075	4	2	2		28.4633	41.0983	30.875	44.39	51.6	6.94167		.	.	.	.	.	.	.	.	.	.	.	.	.	.	.	.	.	.	.	.	.	2.03262	1.03	1.75017
SB076	0	2	2		1.64125	7.46	3.66	0	1.66667	0		0	0	0	2.08	1.25	11.25	6.3	2.52	11.67	2.5	4.56	28.75	8.71	4.15	3.75	0	0	9.17	0	9.21	7.088	2.20844	0	1.26116
SB077	4	1	1		14.4229	65.495	55.44	26.065	98.245	87.5167		74.32	79.11	91.59	73.89	84	86.28	80.36	97.35	90.22	95.11	67.41	85.71	84.3	89.78	78.32	94.25	64.44	88.5	91.07	100	85.192	1.65226	8.93	2.57591
SB078	1	1	1		5.81083	21.955	27.68	74.5617	100	100		73.42	79.11	100	100	85.78	96	100	100	100	88.89	100	86.67	100	82.3	100	100	100	67.11	37.61	100	95.734	-3	48.1	2.09877
SB079	1	1	1		7.69292	45.3633	65.4817	55.7017	46.5283	59.6483		81.98	61.78	91.59	81.42	90.67	81.33	84.44	87.17	100	59.56	86.67	95.56	100	90.27	66.52	99.56	91.11	68.44	57.96	80.89	85.841	1.98092	8.47	2.33268
SB080	1	2	1		5.42583	63.915	71.8567	79.3867	93.8233	92.105		72.32	63.27	87.56	82.3	82.67	92	85.84	80	87.61	74.55	64.89	83.48	82.3	88.89	82.67	70.22	84.07	72.57	93.78	65.47	82.09	2.0069	10.8	2.29609
SB081	1	2	1		24.2171	61.5467	77.6317	59.6483	85.3483	100		42.04	52.65	83.63	89.78	89.82	87.56	100	63.56	66.37	58.22	81.86	52.65	48.44	51.33	55.31	75.56	73.78	61.95	72.44	74.22	77.345	1.44092	29.9	2.08354
SB082	2	2	1		13.6713	36.5233	21.8	50.9717	67.545	83.7		75.66	69.47	97.35	84.89	100	95.56	76.89	98.67	73.01	100	98.23	100	99.56	89.82	100	89.78	100	100	68.89	83.11	92.46	2.13862	2.33	2.2583
SB083	4	2	2		12.9525	61.8883	74.5833	74.6017	84.5517	99.1667		61.83	83.4	66.8	90	87.5	80.83	62.18	90.76	100	93.33	29.05	88.75	91.29	79.67	100	36.67	17.57	67.92	31.12	43.93	78.92	1.7924	12.07	2.06304
SB084	4	2	2		3.635	68.61	38.08	57.0133	83.7383	78.3333		58.92	37.34	51.87	62.5	29.58	41.67	37.39	48.32	32.5	69.17	62.24	65	64.32	43.98	38.33	57.08	53.97	71.25	80.91	66.11	50.024	2.0892	4.07	2.19722
SB085	2	1	1		46.7242	3.94667	59.105	35.93	87.2217	88.5967		84.45	97.08	94.17	100	77.08	90.83	80.91	95.42	98.33	100	100	96.67	100	100	100	100	99.58	100	100	100	93.341	2.38346	9.8	1.89486
SB086	2	1	1		6.86958	46.4933	43.3983	90.35	75.8767	100		26.89	77.92	87.08	81.67	85.42	100	100	100	82.92	100	90.87	93.33	94.17	44.81	79.17	91.25	47.92	78.01	83.33	88.28	92.129	1.85188	2.77	2.17582
SB087	2	1	1		12.3554	9.21	8.03833	15.8133	43.195	40.79		44.12	60.42	57.5	43.33	75.83	73.75	69.71	42.92	53.75	54.2	63.49	66.25	68.33	92.12	30	76.67	53.75	15.77	44.58	57.74	60.073	2.18526	5.3	2.09308
SB088	1	2	2		6.08667	17.0683	28.8517	59.7867	66.26	86.6667		66.67	76.57	66.81	59.58	76.35	67.92	96.25	68.75	84.32	77.18	32.92	49.37	49.58	12.13	21.34	22.5	66.67	54.81	43.98	79.5	67.945	2.32859	0.83	2.04053
SB089	1	2	2		4.04583	0	10.6817	22.9583	96.7483	86.6667		88.75	74.48	100	91.25	82.16	100	70.42	99.58	80.51	98.34	100	100	90	91.63	71.13	52.92	90.42	100	75.52	79.92	92.226	2.06819	0.73	2.1479
SB090	3	2	2		44.1433	21.3017	59.2983	83.3333	88.77	58.8		64.17	63.9	80.75	100	78.75	96.65	94.14	73.03	75.52	100	100	90.79	74.9	57.08	94.17	82.92	100	62.18	17.99	40.17	88.963	2.28578	0.7	2.04613
SB091	3	2	2		8.28583	9.37833	23.79	47.9167	80.6617	87.3067		61.67	71.78	95.4	76.57	100	100	77.41	76.35	80.08	65.15	100	100	100	100	51.25	15.42	27.5	84.87	47.28	59.83	87.096	2.22376	0.57	1.99384
SB092	3	2	2		8.4	13.2417	30.3683	54.5233	64.015	83.74		92.5	100	84.1	100	70	100	100	57.68	100	87.55	100	85.77	79.5	95.42	67.5	81.67	96.67	75.63	94.56	69.46	88.51	2.03423	3.87	2.15396
SB093	3	2	2		8.19833	0	11.6083	37.9167	64.98	68.8117		72.92	99.17	92.89	100	100	100	100	65.98	100	68.88	89.58	100	100	100	85.42	75.42	73.75	100	99.58	69.46	91.733	2.20113	9.67	2.24862
SB094	2	1	1		15.17	5.26167	23.6733	50.4033	90.79	65.79		86.97	100	71.67	91.25	77.5	96.25	98.76	70.42	91.25	96.64	86.31	70.83	57.08	93.36	80.83	61.67	48.75	96.68	87.08	68.62	85.088	1.74116	7.6	1.96935
SB095	4	1	1		23.2779	66.4667	59.8733	78.6767	71.4917	100		50	85.89	87.5	82.99	100	84.65	100	100	92.92	87.08	96.27	86.31	97.51	100	89.21	92.53	64.32	67.22	85	97.91	91.772	2.4239	12.1	2.13067
SB096	0	1	2		60.7467	87.9783	40.4533	20.8	27.0833	60.4167		.	.	.	.	.	.	.	.	.	.	.	.	.	.	.	.	.	.	.	.	.	.	.	.
SB097	0	1	2		3.22917	1.66667	1.22	11.7	11.25	5.83333		13.22	8.26	2.5	0.83	5.83	0.83	8.33	7.44	6.67	10.83	6.67	10.74	20	4.13	18.33	9.17	5.79	14.05	5	4.2	6.067	-3	42.3	2.13058
SB098	0	2	2		13.8733	14.2117	2.08333	3.32333	1.25	0		0	2.09	1.26	5.83	12.86	1.25	7.92	21.25	10.59	8.3	2.5	14.77	24.58	8.79	41.84	28.33	32.92	6.69	3.32	2.93	8.653	2.2222	6.47	1.58592
SB099	0	2	2		2.35542	0	2.90833	0	18.9767	2.845		0	0	0	2.92	8.3	0	17.08	16.25	15.25	7.05	9.58	29.54	2.5	8.37	1.67	6.25	27.08	25.1	21.58	2.09	10.597	.	.	1.96174
SB100	4	1	2		5.96875	50.05	86.5033	74.2767	52.8767	82.225		68.6	86.78	56.67	90	79.17	100	91.67	94.21	81.67	91.67	94.17	87.6	76.67	60.33	54.17	91.67	66.12	81.82	95	82.35	86.683	2.36829	6.5	2.39555
SB101	4	1	2		5.78167	36.7067	83.74	35.9933	65.4783	57.54		33.06	35.54	61.67	53.33	41.67	36.36	80.83	72.73	72.5	63.33	79.17	94.21	60.83	75.21	67.5	69.17	47.93	58.68	62.5	64.71	65.58	1.35027	15.63	2.78563
SB102	1	1	2		16.0592	39.3617	86.92	100	99.5833	92.0833		76.86	100	91.74	100	93.33	100	85.83	100	95.83	92.56	91.67	92.5	95.04	92.56	90	76.86	88.33	99.17	100	86.55	94.346	2.36736	1.8	1.72575
SB103	1	1	2		7.23458	0	7.02167	48.7233	86.0467	76.6667		40.5	34.71	61.98	70	57.5	73.55	47.5	75	80	78.51	73.33	52.5	42.15	29.75	68.33	63.64	64.17	61.67	31.67	6.72	66.987	2.27184	1.4	2.28109
SB104	3	1	2		18.8212	54.165	55.485	47.3367	60.965	87.5917		48.76	57.02	84.3	85.83	93.33	80.17	80.83	93.33	86.67	85.12	73.33	74.17	77.69	77.69	70.83	81.82	87.5	85	42.5	69.75	83.708	2.37236	10.57	2.27495
SB105	4	2	2		17.8054	77	39.9083	65.02	100	92.9667		59.92	81.74	67.5	56.67	53.11	73.44	49.37	29.71	69.33	62.03	79.08	55.42	70	60.67	82.08	48.75	58.75	19.58	28.75	58.58	59.566	2.33062	4.03	2.26182
SB106	4	2	2		15.0612	22.6333	2.03333	30.695	60.05	55.8333		78.48	79.25	88.33	85	97.51	43.57	69.04	75.73	74.79	79.32	67.36	78.33	81.25	67.78	54.58	59.17	82.08	72.92	48.33	79.5	75.898	2.08135	1.17	1.93288
SB107	2	2	2		21.5783	13.825	43.565	40.9967	58.8817	82.6217		68.78	86.31	88.33	87.5	87.97	80.91	69.04	93.31	67.23	93.67	75.31	69.17	80.42	80.33	82.5	83.33	84.58	100	82.08	77.41	81.244	2.33183	13.43	2.0946
SB108	2	2	2		2.86833	25.4167	28.2183	76.7883	73.5883	88.3333		53.59	66.8	57.5	65.83	46.06	97.93	66.53	88.28	100	86.08	56.49	60.83	40.83	17.99	4.17	6.25	27.08	12.08	33.75	57.32	72.553	1.97452	2.3	2.06021
SB109	2	2	2		0.823333	0.833333	3.39667	41.9317	36.0717	58.0717		.	.	.	.	.	.	.	.	.	.	.	.	.	.	.	.	.	.	.	.	.	2.23955	0.7	1.88672
SB114	3	1	2		5.65333	4.10667	38.8317	75.4367	66.0167	85.895		83.47	96.69	91.74	84.17	100	81.82	74.17	85.83	84.17	81.82	99.17	36.67	84.3	85.95	66.67	42.98	28.33	55	40	68.07	81.956	2.18668	3.3	2.15343
SB115	2	2	1		19.7496	22.66	10.5617	39.215	94.2983	84.1767		69.96	74.67	70.35	62.22	79.56	88.84	67.11	90.22	82.67	67.11	100	71.68	49.33	67.7	22.12	63.84	22.12	51.11	85.78	50	77.976	2.19368	1.3	2.16617
SB116	2	1	2		12.595	1.25	23.19	58.9333	42.6833	55.3883		86.67	79.17	92.56	71.07	64.17	68.6	66.12	85.83	98.35	96.67	85.12	90	96.67	95.87	93.39	84.3	95.87	70.25	82.64	85	81.849	2.22866	1.67	2.43219
SB117	2	2	1		11.3196	25.8283	5.70167	18.92	39.035	44.7267		77.13	65.78	86.73	82.22	61.78	64.73	71.56	52	20.44	30.67	74.22	59.29	53.81	63.27	23.01	54.46	77.43	46.67	8.89	33.93	60.364	1.79727	7.77	2.16924
SB118	2	1	2		22.7454	40.55	54.9083	63.405	67.8867	94.5833		73.55	85.95	86.67	99.17	100	90	91.74	100	100	94.21	100	100	82.5	91.74	80	90.08	82.5	100	100	100	96.179	2.05729	3.87	2.59207
SB119	3	1	2		4.95	52.9467	34.945	36.89	78.455	85.4167		64.46	100	85	77.5	100	80.83	91.74	100	85.83	85.12	85.12	100	80.83	80.17	100	86.78	84.17	70	59.5	85.71	89.114	2.2403	1.53	2.65353
SB120	3	1	2		10.3971	8.15	29.1783	76.4233	87.5	100		80.83	80	88.43	75.21	85.83	95.87	100	92.5	90.08	92.5	88.43	100	89.17	100	93.39	56.2	71.07	100	61.98	97.5	90.885	.	.	2.78999
SB121	2	1	2		16.7737	26.9917	36.9417	55.4783	40.1233	43.65		45	70	79.34	74.38	88.33	90.91	100	91.67	100	62.5	100	85	88.33	99.17	67.77	93.39	100	84.3	100	70	87.213	2.31702	11.6	2.66536
SB122	2	1	2		29.3383	35.6817	52.3783	82.5217	91.4633	100		93.33	99.17	100	67.77	100	83.47	100	100	100	100	86.78	100	100	100	100	47.93	41.32	61.16	75.21	82.5	93.802	2.38057	14.1	2.64569
SB123	2	2	2		18.23	14.1667	47.0383	31.505	74.5833	89.53		89.21	96.27	100	100	86.25	98.74	100	100	100	86.31	85.42	100	94.56	100	100	100	81.09	40.83	44.35	49.58	95.672	2.17955	0.73	2.12989
SB124	1	2	2		25.7146	8.27333	13.72	42.1117	96.25	82.0517		59.34	85.06	66.53	92.44	76.67	94.54	87.03	90.83	86.72	58.09	90	100	68.62	94.98	76.35	70.29	80.25	87.08	90.79	79.83	84.285	2.19033	1.9	2.0917
SB125	1	2	2		16.0721	11.1383	1.25	20.23	71.515	87.805		36.93	67.22	66.11	75.63	91.25	91.18	43.93	47.5	80.08	67.63	46.67	76.35	82.43	86.19	100	95.4	100	71.67	100	73.53	68.633	2.20656	5.47	2.15396
SB126	3	2	2		35.2788	9.785	25.195	84.5033	88.8833	92.9167		66.67	85.36	95.44	100	89.12	84.23	85.83	58.33	100	85.06	82.57	70.42	62.08	100	83.33	80.5	59.75	67.5	18.33	74.06	85.1	2.23955	8.43	2.42606
SB127	3	2	2		0.6175	29.1967	31.2633	47.7133	20.1833	78.75		.	.	.	.	.	.	.	.	.	.	.	.	.	.	.	.	.	.	.	.	.	2.04689	1.5	2.38818
SB128	3	2	2		54.4912	45.67	77.1567	80.895	56.4017	80.4167		60.83	69.17	84.17	92.95	82.57	75	80.33	95.85	71.78	100	97.49	41.91	85.06	100	89.21	100	86.67	97.93	98.34	88.75	82.205	2.14582	1.07	2.06351
SB129	3	2	2		16.015	0	17.095	36.05	68.455	93.3633		65.83	77.08	90	100	81.74	72.08	86.61	92.12	100	100	78.24	82.99	88.38	32.78	34.44	66.8	87.5	82.99	46.47	86.67	88.378	2.16525	1.57	2.34371
SB130	4	1	2		7.36542	53.2017	79.5417	43.495	89.2767	89.3183		35	96.69	56.2	100	77.69	95.04	97.52	82.5	80.17	92.56	92.5	61.16	68.6	31.67	50	23.97	76.03	70	67.77	70	83.534	1.16735	4.27	2.41543
SB131	4	1	2		6.87583	22.055	36.7167	36.6567	49.37	68.12		22.5	75.21	92.56	80.83	86.78	89.26	80.17	61.67	87.6	88.43	85.83	67.77	63.64	32.5	34.17	100	100	77.5	70.25	19.17	82.09	2.25261	1.83	2.52601
SB132	1	1	2		12.46	56.565	22.59	86.9917	60.0917	86.585		70	93.39	100	100	85.95	100	79.34	92.5	77.69	72.73	80	80.99	100	76.67	78.33	29.75	90.08	58.33	52.89	74.17	86.92	.	.	2.72204
SB133	1	1	2		4.20958	0	33.89	57.3167	35.07	91.87		65.83	76.86	100	100	100	80.99	90.08	55	94.21	52.89	67.5	37.19	59.5	90	90	75.21	75.21	87.5	70.25	100	77.786	2.18299	2.77	2.68936
SB134	4	2	2		18.7563	47.8867	61.5217	50.5483	93.0683	90.8917		59.34	75.83	73.86	92.08	65.98	100	78.84	94.61	82.5	90.42	96.68	82.08	57.92	64.32	75.52	73.33	100	73.44	77.18	84.52	85.705	2.3292	10	2.46971
SB135	4	2	2		2.29292	6.555	8.13	61.25	45.64	66.365		36.51	37.92	36.51	60	65.56	64.58	82.57	57.26	35.42	42.08	74.27	54.58	56.25	50.21	47.72	50.42	67.63	55.6	24.48	33.47	57.283	2.19507	6.6	2.43219
SB136	1	2	2		3.64583	3.33333	1.22	5.285	52.3083	90.4167		57.08	37.66	42.74	100	79.08	87.97	100	100	100	89.63	100	95.83	95.83	100	100	59.75	93.78	100	67.08	90.38	89.525	2.34733	1.57	2.2921
SB137	3	2	1		50.0383	21.9283	60.0617	8.33333	69.62	74.0983		49.78	60	78.32	76	86.22	85.71	69.33	79.11	77.33	85.33	70.22	80.09	74.44	76.55	68.14	81.7	69.91	45.78	80.89	68.3	78.766	1.54284	6.97	2.18199
SB138	4	1	2		13.5925	23.07	46.0017	70.5083	55.5283	94.5933		7.05	30	48.96	18.67	59.75	82.85	35.42	42.92	62.5	26.36	53.14	52.08	38.75	60.67	17.92	20.59	49.38	30.83	61.25	73.75	48.265	2.40364	4.4	2.18509
SB139	4	1	2		5.9275	27.42	44.4233	76.0267	50.945	60.3867		99.59	77.5	100	100	96.68	69.46	91.25	97.5	98.33	100	75.73	100	100	100	100	97.06	99.59	80	100	45.42	92.895	2.16673	12.83	2.6008
SB140	1	1	2		17.4975	5.72167	22.0983	66.92	75.4167	88.4967		76.35	80.42	89.63	87.97	95.85	100	100	17.92	31.67	37.66	47.7	67.08	79.58	76.99	78.75	69.75	60.17	55.83	88.75	72.08	67.548	2.1452	4.93	2.50123
SB141	3	2	1		20.8775	49.8333	20.2817	30.2617	29.15	86.675		39.82	81.78	54.22	63.72	63.84	66.07	72.44	95.56	69.91	71.56	80.53	68.58	51.77	81.33	81.42	85.78	76.89	39.38	61.06	80.36	70.643	2.12058	3.9	2.33633
SB142	1	1	2		2.78958	4.51167	17.7233	67.7033	76.25	87.2767		90.04	86.25	82.16	93.36	92.53	95.82	100	99.17	100	100	99.58	99.58	85	87.03	71.67	60.92	98.76	85	99.58	92.92	96.22	2.38757	2.93	2.48361
SB143	0	2	2		5.59	0	0	10.8467	0	0		0	0	6.22	0	3.32	8.75	0	2.07	1.25	0	0	12.08	0.83	1.66	5.81	4.17	2.9	9.54	0	0	3.369	2.30168	0.2	1.95595
SB144	0	2	2		0.3125	9.01333	0	0	0	6.22		5.39	2.92	10.79	17.08	15.35	7.08	2.9	9.13	5	10.83	28.63	16.67	29.58	5.81	15.35	0	0	0	0	2.51	12.346	2.30643	1.67	2.43894
SB145	1	2	2		0.515833	15.6817	25.3517	71.26	64.8167	76.3317		76.67	82.08	99.17	69.87	82.85	76.99	83.68	94.61	87.08	90.83	66.67	71.37	63.75	46.44	92.92	88.33	84.58	69.87	55.6	69.17	82.312	2.09934	1.1	2.46626
SB146	2	1	2		20.5742	56.0867	61.2917	79.0033	100	100		89.92	100	53.97	100	100	85.42	74.27	100	75.93	95.44	17.92	19.5	36.51	35.42	62.5	9.54	42.32	34.85	19.5	37.5	72.245	2.28488	1.63	2.32905
SB147	2	1	2		16.1862	20.1533	75.05	91.85	82.6317	85		78.15	61.67	98.33	72.92	79.17	93.33	97.51	95.02	100	99.59	95.83	58.09	53.94	83.33	82.5	65.15	78.42	53.94	74.69	25	88.979	1.70758	4.8	2.40082
SB148	4	2	2		16.8046	19.1667	28.9833	50.5883	73.1717	93.0883		39.17	26.67	26.14	52.3	34.73	53.56	78.66	52.28	87.08	77.5	78.33	75.93	65.83	89.96	69.58	80.42	100	78.24	86.72	39.58	61.651	2.23955	2.4	2.11361
SB149	4	2	2		5.83833	9.065	5.69167	45.3867	59.93	43.6883		67.5	66.67	91.7	79.5	53.14	86.19	63.6	68.05	74.17	83.75	87.08	89.21	71.67	38.91	83.33	90	53.33	77.41	79.25	96.67	77.639	2.25431	0	2.20987
SB150	1	2	2		3.40958	5.41667	16.4233	49.795	100	68.6883		24.58	52.08	70.12	73.22	85.36	93.72	80.33	92.12	74.17	80.83	64.17	94.61	68.75	69.46	77.92	81.25	92.08	80.33	86.72	67.92	80.865	2.12937	2.5	2.50819
SB151	2	1	2		10.5058	31.7883	53.9317	70.9967	72.5917	100		60.92	52.92	73.22	45	94.58	64.17	88.38	97.93	69.29	84.23	88.75	85.06	79.25	89.58	75	92.12	85.89	69.71	97.1	87.92	79.061	1.80822	5.57	2.40477
SB152	2	2	2		4.97542	14.8367	43.5383	94.2167	99.1667	100		75.73	79.67	78.42	92.12	100	72.69	70.54	92.89	72.2	43.75	47.72	95.85	58.75	97.92	73.75	100	77.92	87.97	77.18	59	76.618	2.28376	2	2.64179
SB153	2	2	2		6.53625	4.47167	50.4583	33.5567	90.8333	100		85.36	78.01	91.7	100	100	76.47	99.59	100	84.65	100	100	92.12	90.83	97.92	93.75	100	100	100	88.38	100	94.453	2.19201	0.2	2.61862
SB154	2	2	2		20.5625	1.66667	13.9733	46.4633	27.47	68.485		61.09	65.98	84.23	91.29	82.08	82.77	82.57	81.17	77.59	61.67	82.57	59.75	52.92	47.08	92.92	77.18	86.67	75.1	91.7	94.98	78.569	1.74897	10.63	2.68533
SB155	4	1	2		7.9725	42.1667	61.3217	74.2817	80.5583	97.9267		74.79	64.29	56.67	77.08	87.5	48.12	100	75	42.44	49.17	22.59	53.75	79.17	46.67	55.42	46.67	50	56.67	50.21	76.67	61.232	1.80822	6.8	2.7965
SB156	4	1	2		4.93958	17.6767	18.6083	55.4917	32.1433	75.955		70.59	65.13	84.17	82.5	50.83	84.52	72.38	80.83	81.09	68.33	69.04	92.5	88.33	64.17	93.75	87.08	88.33	77.08	52.72	45	76.619	1.75892	5.6	2.48798
SB157	1	1	2		7.15208	11.91	10.63	74.5833	95	100		61.41	90.76	48.12	64.17	83.33	82.08	74.17	76.67	100	82.92	99.58	94.19	84.58	84.58	74.48	87.14	100	100	82.99	66.11	80.523	2.29951	1.43	2.18509
SB158	1	1	2		9.63667	2.5	18.8417	26.4433	91.6867	92.0833		63.07	71.01	87.45	98.33	54.17	78.75	84.58	83.75	79.25	95.42	97.5	87.14	89.17	63.75	58.16	72.61	69.29	100	60.58	81.59	84.634	2.21219	1.1	2.39689
SB159	3	1	2		69.4292	84.1667	71.6667	74.5833	58.835	100		22.41	52.1	79.5	100	69.17	86.25	90	76.25	91.29	92.5	79.17	82.99	89.17	81.67	84.1	84.65	80.5	86.67	90.04	87.87	84.712	1.97635	33.73	2.02664
SB160	3	1	2		1.25	3.33333	0	17.5	81.1	79.1667		75.1	79.83	81.59	69.17	56.25	72.92	74.58	20.42	50.62	71.67	74.17	61.41	67.08	63.33	27.62	76.35	43.98	62.5	84.65	64.44	63.28	2.15412	2.1	2.58082
SB161	3	1	2		4.1775	10.8333	22.0833	35.8333	85.8117	87.0833		28.75	37.92	61.83	84.65	84.1	66.11	71.25	96.67	70.54	75.42	78.33	71.67	68.75	91.29	90.42	72.2	83.75	88.75	75.42	87.87	76.057	2.35984	1.77	2.01887
SB162	3	1	2		1.04167	0	31.25	19.5833	88.75	92.9167		77.5	68.33	95.85	63.07	94.56	89.54	85	38.75	24.9	39.58	10	36.67	17.92	29.46	22.5	5.81	20	6.67	12.5	7.95	57.792	2.21032	0.87	2.01887
SB163	0	1	2		9.55292	3.72	18.2617	20.0617	1.22	7.34833		37.19	57.02	52.5	14.17	14.88	13.33	14.05	40.83	8.33	13.22	10.74	42.5	49.17	66.94	31.67	10.74	24.17	35	20.66	30.25	22.455	2.26174	8.3	2.5332
SB164	0	1	2		10.2592	1.22	0	0	5.37667	45.59		0	6.61	10.83	0	2.48	7.5	9.92	5.83	7.5	1.65	4.96	25	37.5	23.14	35	0.83	26.67	5	33.88	26.89	7.567	2.15957	1.83	2.25666
SB165	0	1	2		17.2229	8.60833	23.2433	33.915	2.5	6.95167		2.94	0	3.33	2.5	2.5	4.6	12.97	1.25	6.72	9.17	15.06	6.67	8.33	2.08	4.17	7.5	18.75	17.92	1.67	0	6.477	2.32119	1.23	2.08741
SB166	0	1	2		0	2.5	0	1.22	5	4.87833		1.26	7.98	0	0	5	1.26	3.77	9.17	0	0	0	2.92	0	0	2.08	0	1.25	0	1.67	2.5	2.212	2.22116	0.2	2.00828
SB167	0	1	2		1.83958	7.5	6.80167	4.105	8.19167	15.7217		0	0	0	0	0	2.93	5	0	2.49	1.67	0	1.25	0	0	1.67	0	0	7.92	1.67	0	1.334	2.16909	2.53	1.66333
SB168	0	1	2		1.43833	0	0	3.75	0	28.6483		0	0	0	1.24	0	0	0	0	0	0	0	1.25	1.67	0	0	1.66	0	9.58	0	0	0.249	2.16376	2.87	2.21346
SB169	2	2	2		30.6646	16.86	0	54.4817	100	68.1817		83.68	85.48	86.31	95.44	90.83	73.53	84.65	78.66	66.39	87.08	92.12	75.52	91.25	58.33	71.25	65.56	86.25	56.02	83.4	84.94	83.053	2.15534	4.57	2.36619
SB170	2	1	2		1.82958	80.9967	64.655	100	88.8217	95.1217		76.35	80.5	98.76	51.04	100	85.48	95.44	97.1	99.58	79.67	39.83	42.08	9.54	57.68	80	84.65	30.83	87.97	87.55	84.17	78.898	2.18893	1.97	2.69215
SB171	2	1	2		8.77333	6.94	79.9683	79.7867	92.52	100		86.13	70.42	97.07	72.92	91.67	80.83	86.72	69.29	81.74	85.89	66.25	42.74	90.87	50	76.25	58.09	74.27	74.27	61.41	17.5	77.512	2.09552	2.83	2.13067
SB172	0	2	2		5.07958	1.28167	13.3333	2.91667	1.25	0		0	2.08	0	2.07	0	0	1.67	4.15	1.24	2.07	0	4.98	1.66	1.66	0	0	5	2.9	8.71	2.5	1.618	2.31534	2.17	2.16784
SB173	0	2	2		3.00833	7.78667	9.86833	1.22	1.25	2.43833		0	17.08	18.33	14.94	6.22	38.75	4.18	6.22	5.39	2.9	0	7.47	1.24	6.22	0	1.24	0	0	3.32	9.17	10.44	2.3189	2.8	2.3501
SB174	1	2	2		4.2	0	3.25167	45.01	63.1917	60.9667		86.67	77.82	86.72	74.27	36.4	46.47	75.83	70.83	82.01	99.17	74.69	85.42	87.92	79.58	74.17	82.57	30.71	63.75	38.75	34.73	73.181	2.18977	4.23	2.61195

### Sheet: Key
Identified as outlier - excluded		Group	Sex	Experiment
Outlier for training data, all data excluded		0= Shock Control	1= Female	1=Same Sex
		1= Social Control	2= Male	2=Different Sex
		2= Pre-Contingency Control
		3= Post-Contingency Control
		4= Socially conditioned
